# A transcriptome based aging clock near the theoretical limit of accuracy

**DOI:** 10.1101/2020.05.29.123430

**Authors:** David H. Meyer, Björn Schumacher

## Abstract

Aging clocks dissociate biological from chronological age. The estimation of biological age is important for identifying gerontogenes and assessing environmental, nutritional or therapeutic impacts on the aging process. Recently, methylation markers were shown to allow estimation of biological age based on age-dependent somatic epigenetic alterations. However, DNA methylation is absent in some species such as *Caenorhabditis elegans* and it remains unclear whether and how the epigenetic clocks affect gene expression. Aging clocks based on transcriptomes have suffered from considerable variation in the data and relatively low accuracy. Here, we devised an approach that uses temporal scaling and binarization of *C. elegans* transcriptomes to define a gene set that predicts biological age with an accuracy that is close to the theoretical limit. Our model accurately predicts the longevity effects of diverse strains, treatments and conditions. The involved genes support a role of specific transcription factors as well as innate immunity and neuronal signaling in the regulation of the aging process. We show that this transcriptome clock can also be applied to human age prediction with high accuracy. This transcriptome aging clock could therefore find wide application in genetic, environmental and therapeutic interventions in the aging process.
