## Supplementary material for "A transcriptome based aging clock near the theoretical limit of accuracy": TableS3

### Sheet: lifespanstuff
Publication	Admasu et al. 2018	Chen et al. 2015	Zullo et al. 2016	Wu et al. 2018
Strain	N2	daf-2(e1368)	N2	N2
	18.8	43.5	19	19.72
	20.5	47	18	18.57
	20	51	17	20.95
	20	43	19	17.68
	20.8	48	16
	19.2	47.5	17.5
	20.5		17
	19.3		20
	17.8		20
	18.2		18
	21.46		21					Publication	Strain	Number of lifespan experiments	Mean of all Experiments in days	SD of all experiments in days	Percentage Change of 1 SD from the Mean
	21.5		19					Admasu et al. 2018	N2	26	20.16	1.1	5.44
	21		21					Chen et al. 2015	daf-2(e1368)	6	46.67	2.99	6.42
	21.7		20					Zullo et al. 2016	N2	24	19.31	1.71	8.83
	20.8		19					Wu et al. 2018	N2	4	19.23	1.42	7.38
	19.25		18
	21.2		21									Average:	7.0175
	19.2		22
	19.2		22
	20.8		18
	21.4		19
	19.9		21
	19.9		19
	21.46		22
	21.2
	19.2
