## Supplementary material for "A transcriptome based aging clock near the theoretical limit of accuracy": TableS4

### Sheet: Figure 3
	ANOVA and t-tests were computed with Python’s pingouin library v.0.3.3 (Vallat, R. (2018). Pingouin: statistics in Python. Journal of Open Source Software, 3(31), 1026. https://doi.org/10.21105/joss.01026)
	Tukeys post-hoc tests were computed with Python’s Statsmodels library v.0.10.1 (Seabold, S., & Perktold, J. (2010). Statsmodels: Econometric and Statistical Modeling with Python. PROC. OF THE 9th PYTHON IN SCIENCE CONF, (January 2010), 57. Retrieved from http://statsmodels.sourceforge.net/)
	(A)
	GEO	independent t-test
	GSE36041	0.000172263
	(B)
	1 way ANOVA
	GEO	Source	Sums of squares	Degrees of freedom	Mean squares	F-values	p-value	Partial eta-square effect size
	GSE119485	Name	20.207	2	10.103	74.121	3.04748e-10	0.876
	GSE119485	Within	2.862	21	0.136	-	-	-
	Tukeys post-hoc test
	Group1	Group2	Mean difference	p-adj	lower	upper	Significant
	N2	N2 + DR	-0.4848	0.0401	-0.95	-0.0197	True
	N2	daf-2(e1370);rsks-1(ok1255)	-2.1431	0.001	-2.6082	-1.6779	True
	N2 + DR	daf-2(e1370);rsks-1(ok1255)	-1.6582	0.001	-2.1234	-1.1931	True
	(C)
	GEO	independent t-test
	GSE72232	0.00245915
	(D)
	1 way ANOVA
	GEO	Source	Sums of squares	Degrees of freedom	Mean squares	F-values	p-value	Partial eta-square effect size
	GSE123531	Name	6.202	2	3.101	30.36	0.000183674	0.884
	GSE123531	Within	0.817	8	0.102	-	-	-
	Tukeys post-hoc test
	Group1	Group2	Mean difference	p-adj	lower	upper	Significant
	N2	skn-1(lax188)	1.6321	0.001	0.9869	2.2773	True
	N2	wdr-5(ok1417);skn-1(lax188)	0.1829	0.7289	-0.514	0.8798	False
	skn-1(lax188)	wdr-5(ok1417);skn-1(lax188)	-1.4492	0.001	-2.1461	-0.7523	True
	(E)
	GEO	independent t-test
	GSE67387	0.0486691

### Sheet: Figure 4
	(A)
	2 way ANOVA
	GEO	Source	Sums of squares	Degrees of freedom	Mean squares	F-values	p-value	Partial eta-square effect size
	GSE92902	Strain	10.973	1	10.973	55.2371	7.38899e-05	0.873492
	GSE92902	Treatment	0.045	1	0.045	0.226526	0.646838	0.027536
	GSE92902	Strain * Treatment	3.068	1	3.068	15.4447	0.00435684	0.658771
	GSE92902	Residual	1.589	8	0.199
	Tukeys post-hoc test
	Group1	Group2	Mean difference	p-adj	lower	upper	Significant
	N2 DR+FUDR	N2 FUDR	1.134	0.0565	-0.0315	2.2995	False
	N2 DR+FUDR	sek-1(km4) DR+FUDR	2.9238	0.001	1.7583	4.0893	True
	N2 DR+FUDR	sek-1(km4) FUDR	2.0352	0.0023	0.8697	3.2007	True
	N2 FUDR	sek-1(km4) DR+FUDR	1.7898	0.0051	0.6243	2.9553	True
	N2 FUDR	sek-1(km4) FUDR	0.9012	0.1389	-0.2644	2.0667	False
	sek-1(km4) DR+FUDR	sek-1(km4) FUDR	-0.8886	0.1458	-2.0541	0.2769	False
	(B)
	GEO	independent t-test
	PRJNA523315	0.000154376
	(C)
	GEO	independent t-test
	GSE122544	1.34022e-10
	(D)
	GEO	independent t-test
	GSE57739	0.0265816
	(E)
	2 way ANOVA
	GEO	Source	Sums of squares	Degrees of freedom	Mean squares	F-values	p-value	Partial eta-square effect size
	GSE101910	Hours	115.439	1	115.439	976.286	6.30386e-07	0.995
	GSE101910	Name	0.992	1	0.992	8.391	0.0339192	0.627
	GSE101910	Hours * Name	0.645	1	0.645	5.458	0.0666913	0.522
	GSE101910	Residual	0.591	5	0.118
	Tukeys post-hoc test
	Group1	Group2	Mean difference	p-adj	lower	upper	Significant
	288 N2 + K12	288 N2 + K12tnaA	1.2649	0.0506	-0.0042	2.534	False
	288 N2 + K12	72 N2 + K12	-6.7494	0.001	-7.9079	-5.5908	True
	288 N2 + K12	72 N2 + K12tnaA	-6.5722	0.001	-7.8413	-5.3031	True
	288 N2 + K12tnaA	72 N2 + K12	-8.0142	0.001	-9.1728	-6.8557	True
	288 N2 + K12tnaA	72 N2 + K12tnaA	-7.8371	0.001	-9.1062	-6.568	True
	72 N2 + K12	72 N2 + K12tnaA	0.1771	0.9	-0.9814	1.3357	False
	(F)
	2 way ANOVA
	GEO	Source	Sums of squares	Degrees of freedom	Mean squares	F-values	p-value	Partial eta-square effect size
	E-MTAB-7272	Bacteria	0.203	1	0.203	4.38199	0.0582312	0.267488
	E-MTAB-7272	Drug	0.607	1	0.607	13.1028	0.00351599	0.521966
	E-MTAB-7272	Bacteria * Drug	0.145	1	0.145	3.12774	0.102359	0.206755
	E-MTAB-7272	Residual	0.556	12	0.046
	Tukeys post-hoc test
	Group1	Group2	Mean difference	p-adj	lower	upper	Significant
	OP50 Metformin	OP50 None	0.5799	0.0115	0.128	1.0318	True
	OP50 Metformin	OP50-MR Metformin	0.4157	0.0752	-0.0362	0.8676	False
	OP50 Metformin	OP50-MR None	0.6148	0.0077	0.1629	1.0667	True
	OP50 None	OP50-MR Metformin	-0.1642	0.6927	-0.6161	0.2877	False
	OP50 None	OP50-MR None	0.0349	0.9	-0.417	0.4868	False
	OP50-MR Metformin	OP50-MR None	0.1991	0.5705	-0.2528	0.651	False
	(G)
	1 way ANOVA
	GEO	Source	Sums of squares	Degrees of freedom	Mean squares	F-values	p-value	Partial eta-square effect size
	GSE63528	Name	10.2	2	5.1	17.61	0.000774094	0.796
	GSE63528	Within	2.607	9	0.29	-	-	-
	Tukeys post-hoc test
	Group1	Group2	Mean difference	p-adj	lower	upper	Significant
	N2 + 50microM mianserin on d1	N2 + 50microM mianserin on d3	1.1644	0.0328	0.1029	2.226	True
	N2 + 50microM mianserin on d1	N2 + H2O	2.258	0.001	1.1964	3.3196	True
	N2 + 50microM mianserin on d3	N2 + H2O	1.0935	0.0439	0.032	2.1551	True
	(H)
	1 way ANOVA
	GEO	Source	Sums of squares	Degrees of freedom	Mean squares	F-values	p-value	Partial eta-square effect size
	GSE108263	Name	1.16	2	0.58	6.252	0.023178	0.61
	GSE108263	Within	0.742	8	0.093	-	-	-
	Tukeys post-hoc test
	Group1	Group2	Mean difference	p-adj	lower	upper	Significant
	N2	N2 + Rapamycin+Allantoin	0.1402	0.8287	-0.5697	0.85	False
	N2	N2 + Rifampicin+Rapamycin+Allantoin	-0.6846	0.0311	-1.2994	-0.0699	True
	N2 + Rapamycin+Allantoin	N2 + Rifampicin+Rapamycin+Allantoin	-0.8248	0.0424	-1.6185	-0.0311	True
	(I)
	1 way ANOVA
	GEO	Source	Sums of squares	Degrees of freedom	Mean squares	F-values	p-value	Partial eta-square effect size
	GSE124178	Name	50.739	3	16.913	142.318	2.79559e-07	0.982
	GSE124178	Within	0.951	8	0.119	-	-	-
	Tukeys post-hoc test
	Group1	Group2	Mean difference	p-adj	lower	upper	Significant
	N2	bortezomib 10uM	2.0471	0.001	1.1457	2.9486	True
	N2	bortezomib 25uM	4.9716	0.001	4.0702	5.8731	True
	N2	rpn-6 RNAi	4.7689	0.001	3.8674	5.6704	True
	bortezomib 10uM	bortezomib 25uM	2.9245	0.001	2.023	3.826	True
	bortezomib 10uM	rpn-6 RNAi	2.7218	0.001	1.8203	3.6232	True
	bortezomib 25uM	rpn-6 RNAi	-0.2027	0.8793	-1.1042	0.6987	False

### Sheet: Figure 6 + Figure S8
	Figure 6 B
	GEO	independent t-test
	GSE113957	0.00107242
	Figure S8 B
	GEO	independent t-test
	GSE113957	0.549374

### Sheet: Figure S6
	p-values were calculated with the hypergeometric test (https://systems.crump.ucla.edu/hypergeometric/index.php)
	Chromosome	Type	p-value	FDR
	I	Positive	0.00802894	0.0192694
	I	Negative	0.0001591	0.0006364
	II	Positive	1.64229e-06	1.97075e-05
	II	Negative	0.00989186	0.0197837
	III	Positive	0.0655015	0.0873354
	III	Negative	0.336597	0.367196
	IV	Positive	0.000628719	0.00188616
	IV	Negative	0.031489	0.0539812
	V	Positive	0.0380173	0.0570259
	V	Negative	0.474151	0.474151
	X	Positive	0.175759	0.21091
	X	Negative	1.11097e-05	6.66579e-05
