## Supplementary material for "A transcriptome based aging clock near the theoretical limit of accuracy": TableS5

### Sheet: GeneSet_BIN_MEAN_0.075_0.2_COEF
GeneID	Gene_Symbol	ElasticNet_Coef
ENSG00000136869	TLR4	2.51774
ENSG00000232977	LINC00327	-1.3487
ENSG00000141391	PRELID3A	-2.07416
ENSG00000174564	IL20RB	2.34093
ENSG00000111671	SPSB2	1.11402
ENSG00000161544	CYGB	-0.262603
ENSG00000171208	NETO2	-1.46783
ENSG00000276170	AC244153.1	-0.457108
ENSG00000176826	FKBP9P1	0.86801
ENSG00000184160	ADRA2C	0.717408
ENSG00000130270	ATP8B3	-2.5861
ENSG00000137203	TFAP2A	-0.426922
ENSG00000158987	RAPGEF6	2.22692
ENSG00000150907	FOXO1	0.798572
ENSG00000180818	HOXC10	-2.71765
ENSG00000240583	AQP1	2.16671
ENSG00000105519	CAPS	0.129165
ENSG00000129682	FGF13	1.7607
ENSG00000093072	ADA2	1.03398
ENSG00000205138	SDHAF1	-3.56384
ENSG00000175984	DENND2C	0.334996
ENSG00000095637	SORBS1	0.204393
ENSG00000169660	HEXDC	-2.49359
ENSG00000259363	AC090825.1	-2.39756
ENSG00000171724	VAT1L	-1.24675
ENSG00000069482	GAL	2.13839
ENSG00000189050	RNFT1	1.47262
ENSG00000160255	ITGB2	0.496814
ENSG00000138617	PARP16	-1.46034
ENSG00000136856	SLC2A8	2.56028
ENSG00000156345	CDK20	-3.32406
ENSG00000166002	SMCO4	-3.69499
ENSG00000123095	BHLHE41	0.950122
ENSG00000163618	CADPS	1.10527
ENSG00000152977	ZIC1	2.34092
ENSG00000197766	CFD	0.299063
ENSG00000175305	CCNE2	-3.25002
ENSG00000144355	DLX1	-0.976223
ENSG00000286190		-3.06575
ENSG00000064205	WISP2	1.61512
ENSG00000129810	SGO1	-2.2535
ENSG00000035499	DEPDC1B	-1.55693
ENSG00000233251	AC007743.1	-0.981995
ENSG00000183250	LINC01547	0.481941
ENSG00000066248	NGEF	2.58737
ENSG00000174749	FAM241A	1.57609
ENSG00000182022	CHST15	-1.27891
ENSG00000240875	LINC00886	-3.03834
ENSG00000100902	PSMA6	-1.82962
ENSG00000234171	RNASEH1-AS1	-2.88869
ENSG00000154079	SDHAF4	0
ENSG00000102967	DHODH	0.0166445
ENSG00000138829	FBN2	-1.66163
ENSG00000205643	CDPF1	-0.54283
ENSG00000186684	CYP27C1	-2.24884
ENSG00000103241	FOXF1	-1.41517
ENSG00000159388	BTG2	0.936569
ENSG00000119508	NR4A3	2.6862
ENSG00000143127	ITGA10	-2.12552
ENSG00000179403	VWA1	-1.5495
ENSG00000157554	ERG	1.22237
ENSG00000169271	HSPB3	0.67377
ENSG00000133315	MACROD1	0.446544
ENSG00000151690	MFSD6	0.610594
ENSG00000272674	PCDHB16	0.292884
ENSG00000112852	PCDHB2	2.26108
ENSG00000163521	GLB1L	-3.96587
ENSG00000111057	KRT18	-2.29205
ENSG00000100802	C14orf93	-0.995138
ENSG00000179750	APOBEC3B	-3.10669
ENSG00000181744	C3orf58	2.12544
ENSG00000144891	AGTR1	1.32359
ENSG00000171033	PKIA	0.858337
ENSG00000173926	MARCH3	-1.24544
ENSG00000253187	HOXA10-AS	-1.1544
ENSG00000003400	CASP10	0.52334
ENSG00000262814	MRPL12	0.479302
ENSG00000125454	SLC25A19	3.65308
ENSG00000184226	PCDH9	-2.40073
ENSG00000180867	PDIA3P1	-0.800134
ENSG00000231290	APCDD1L-AS1	2.59721
ENSG00000169193	CCDC126	3.21169
ENSG00000103647	CORO2B	2.04469
ENSG00000152582	SPEF2	0.569406
ENSG00000106588	PSMA2	2.97817
ENSG00000211445	GPX3	1.30421
ENSG00000198513	ATL1	2.16527
ENSG00000223485	LINC01615	-0.20212
ENSG00000196584	XRCC2	-1.21469
ENSG00000151376	ME3	-1.72669
ENSG00000116883	AL591845.1	2.32701
ENSG00000277203	F8A1	3.53093
ENSG00000104081	BMF	-0.889116
ENSG00000250722	SELENOP	1.41435
ENSG00000267575	AC006504.5	0.996618
ENSG00000100490	CDKL1	0
ENSG00000115457	IGFBP2	1.92216
ENSG00000168453	HR	-4.5554
ENSG00000102409	BEX4	-1.21065
ENSG00000154710	RABGEF1	1.62436
ENSG00000050767	COL23A1	2.32959
ENSG00000110002	VWA5A	-2.50925
ENSG00000152527	PLEKHH2	2.19158
ENSG00000257219	LINC02407	2.55062
ENSG00000138650	PCDH10	-2.66667
ENSG00000169258	GPRIN1	-3.55528
ENSG00000182362	YBEY	0.17811
ENSG00000130558	OLFM1	2.29232
ENSG00000186312	CA5BP1	-0.785417
ENSG00000100181	TPTEP1	2.54835
ENSG00000157873	TNFRSF14	-1.07484
ENSG00000139364	TMEM132B	-1.94346
ENSG00000166803	PCLAF	1.98681
ENSG00000165092	ALDH1A1	-1.69349
ENSG00000178882	RFLNA	1.63905
ENSG00000085276	MECOM	-1.18603
ENSG00000168477	TNXB	1.26655
ENSG00000141933	TPGS1	1.46832
ENSG00000182983	ZNF662	1.19733
ENSG00000166562	SEC11C	-3.43354
ENSG00000182310	SPACA6	-3.45032
ENSG00000181104	F2R	-2.90159
ENSG00000154310	TNIK	-2.73235
ENSG00000108639	SYNGR2	-1.60238
ENSG00000185499	MUC1	-2.51583
ENSG00000104863	LIN7B	-1.37908
ENSG00000168497	CAVIN2	2.86333
ENSG00000267002	AC060780.1	-1.84206
ENSG00000113494	PRLR	0.851076
ENSG00000204764	RANBP17	-0.763137
ENSG00000172348	RCAN2	2.13303
ENSG00000158691	ZSCAN12	-2.43618
ENSG00000129465	RIPK3	1.22657
ENSG00000111058	ACSS3	1.81843
ENSG00000203791	EEF1AKMT2	2.02038
ENSG00000110852	CLEC2B	1.7724
ENSG00000235092	ID2-AS1	-1.83194
ENSG00000144063	MALL	-0.922117
ENSG00000103490	PYCARD	2.02434
ENSG00000178860	MSC	-0.943203
ENSG00000237125	HAND2-AS1	0.6582
